# Defective HIRA driven chromatin maintenance underlies age related decline in oocyte quality

**DOI:** 10.64898/2026.09.28.755122

**Authors:** Yuki Hatanaka, Yuko Takeda, Max Hannam, Erin E. Cutts, Buhe Nashun, Marian Dore, Ben Moyon, George Young, Pierre-Olivier Estève, Sriharsa Pradhan, Mary Herbert, Petra Hajkova

## Abstract

The rapid fertility decline in women over 35 years of age has been attributed to decreasing oocyte quality. Aging oocytes accumulate DNA damage, chromosome segregation defects and altered epigenetic modifications. Critically, the molecular mechanisms underlying these changes remain poorly understood. Here we uncovered that in the mouse, the HIRA driven H3.3 histone replacement is attenuated during oocyte aging leading to the loss of chromatin homeostasis. The loss of HIRA function is caused by its SUMOylation resulting in the disruption of HIRA-UBN1-CABIN1 complex and its association with chromatin. We further show that preventing HIRA SUMOylation restores H3.3 incorporation and chromatin integrity in aged mouse oocytes leading to improved oocyte maturation and preimplantation development rates. Importantly, similar chromatin homeostasis defect is observed in aging human oocytes pointing towards a conserved process. Our findings provide novel insights into the molecular mechanisms underlying age-related oocyte quality decline and pave the way for clinical interventions.

---

All nuclear processes involving DNA occur in the context of chromatin, which provides not only protection of the genome against genotoxic stress, but critically, through the combination of histone modifications and 3D structure, underpins transcriptional regulation and thus cell fate stability. Recent studies have illuminated the mechanisms underlying the restoration of chromatin structure and the maintenance of epigenetic identity in the context of DNA replication ^1^ ^2^. There is, however, only limited understanding regarding the longitudinal maintenance of chromatin structure and epigenetic information in postmitotic cells, which rely solely on the chromatin assembly pathways operating outside DNA replication^3^. In this context, the development and differentiation of a mammalian oocyte provides a unique system to study chromatin homeostasis. After a final round of DNA replication, developing oocytes enter into meiotic prophase in the mid-gestation foetal gonad (embryonic day (E) 13.5 in the mouse^4^ and gestation week 10 in the human^5^); their development and differentiation then resumes postnatally when individual follicles undergo growth and maturation in response to hormonal stimuli (Fig. 1a). As a consequence, the last round of DNA replication and the final stages of oocyte development can be separated by months (in mouse) or decades (in human).

**Figure 1.**

Characterisation of aged oocytes. a. Schematic diagram of oocyte maturation. b. Size selected fully grown oocytes (>60 μm) were used for all analyses (left). Average number of oocytes (NSN and SN stages) per female of a stated age (right). The appearance of young (8 weeks) and aged (43 and 66 weeks) mouse ovaries (bottom). Dotted line delineates the ovary. c. Abnormal chromosome condensation and segregation in aged MII oocytes. Results based on three biological replicates. Bar shows SD. **p < 0.01. ****p < 0.0001. Scale bar, 20μm. “abnormal” refers to the presence of lagging chromosomes. d. γH2AX staining shows significant accumulation of DNA damage in aged oocytes. n=number of analysed oocytes, three biological replicate experiments. **p < 0.01. Scale bar 20μm. Red bars indicate mean. e. IF staining of 53BP1 shows significant accumulation in aged oocytes. n=number of analysed oocytes, *p < 0.01. Scale bar 20μm. Red bars indicate mean.

Oocyte growth in the adult ovary is accompanied by global changes in the transcriptome followed by profound chromatin reorganisation during the final germinal vesicle (GV) stage. When fully grown, oocytes become transcriptionally quiescent and this transition is marked by clustering of heterochromatin around the nucleolus^6^ (non-surrounded nucleolus (NSN) to surrounded nucleolus (SN) oocyte transition, Fig. 1a). This chromatin restructuring underlies an important step in oocyte maturation; compared with the maturation and fertilisation of SN oocytes, the NSN oocytes show lower rates of meiosis resumption and embryo development following fertilisation. This is consistent with differential abundance of transcripts in NSN and SN oocytes^7–9^.

We have previously shown that chromatin in the maturing oocytes is highly dynamic, this even in the absence of active transcription in the SN GV oocytes^10^ (Fig. 1a). We demonstrated that, out of the H3 histone variants, only H3.3 can be incorporated into the chromatin of developing oocytes in the adult ovary and that the maintenance of oocyte chromatin structure is critically dependent on the histone H3.3 chaperone HIRA^10^. Loss of maternal HIRA leads to aberrant transcriptional regulation, appearance of DNA damage, severe oocyte maturation defects and chromosome segregation errors resulting in rapid oocyte loss and female sterility^10,11^.

Given the fact that the arrested oocytes reside in the human ovary for decades before they resume meiosis, it is perhaps not surprising that oocyte quality declines with maternal age. In humans, infertility rates increase rapidly in women over 35 years of age^12^. This correlates with an increase in rate of chromosomal abnormalities (on average ∼ 30% in 35-39-year-olds,∼60% in 40-46-year-olds, but can be even higher depending on the individual)^12–15^. Across many species, including human, this decline in oocyte quality has been linked to numerous factors including progressive decay of sister chromatid cohesion during the dictyate arrest^16–19^ (Fig1a), accumulation of DNA damage, aberrant nuclear and nucleolar architecture, oxidative stress caused by environmental exposure and epigenetic alterations^20–25^. However, the underlying causes, the exact molecular mechanisms and consequently, the routes for potential therapeutic interventions have remained subject of intense debate and investigations.
