## Extended Data Table3 for "Defective HIRA driven chromatin maintenance underlies age related decline in oocyte quality"

### Sheet: Fig. 5g
		Experiment1
		Condition	No. (%) of MII oocytes	No. (%) of zygotes	No. (%) of embryos developed to
					2-cell	4-8 cells	Morla	Blastocysts
					(24 hpi)	(48 hpi)	(72 hpi)	(96 hpi)
		Young, HIRAwt-injected	34/40 (85)	31/40 (78)	29/40 (73)	28/40 (70)	26/40 (65)	19/40 (48)
		Young, HIRAmut-injected	38/45 (84)	37/45 (82)	30/45 (67)	28/45 (62)	28/45 (62)	22/45 (49)
		Aged, HIRAwt-injected	34/49 (69)	30/49 (61)	27/49 (55)	23/49 (47)	19/49 (39)	15/49 (31)
		Aged, HIRAmut-injected	38/45 (84)	31/45 (69)	19/45 (42)	17/45 (38)	15/45 (33)	12/45 (27)
		Experiment2
		Condition	No. (%) of MII oocytes	No. (%) of zygotes	No. (%) of embryos developed to
					2-cell	4-8 cells	Morla	Blastocysts
					(24 hpi)	(48 hpi)	(72 hpi)	(96 hpi)
		Young, HIRAwt-injected	8/10 (80)	7/10 (70)	5/10 (50)	5/10 (50)	5/10 (50)	5/10 (50)
		Young, HIRAmut-injected	19/22 (86)	13/22 (59)	10/22 (45)	10/22 (45)	10/22 (45)	9/22 (41)
		Aged, HIRAwt-injected	29/39 (74)	26/39 (67)	16/39 (41)	14/39 (36)	10/39 (26)	7/39 (18)
		Aged, HIRAmut-injected	17/24 (71)	14/24 (58)	12/24 (50)	12/24 (50)	12/24 (50)	12/24 (50)

### Sheet: Fig. 6h
		Experiment1
		Condition	No. (%) of MII oocytes	No. (%) of zygotes	No. (%) of embryos developed to
					2-cell	4-8 cells	Morla	Blastocysts
					(24 hpi)	(48 hpi)	(72 hpi)	(96 hpi)
		Young, DMSO	83/92 (90)	68/92 (74)	67/92 (73)	63/92 (68)	59/92 (64)	54/92 (59)
		Young, TAK-981	73/85 (86)	62/85 (73)	60/85 (71)	55/85 (65)	52/85 (61)	48/85 (56)
		Aged, DMSO	11/15 (73)	11/15 (73)	8/15 (53)	5/15 (33)	3/15 (20)	1/15 (7)
		Aged, TAK-981	17/19 (89)	17/19 (89)	15/19 (79)	14/19 (74)	11/19 (58)	8/19 (42)
		Experiment2
		Condition	No. (%) of MII oocytes	No. (%) of zygotes	No. (%) of embryos developed to
					2-cell	4-8 cells	Morla	Blastocysts
					(24 hpi)	(48 hpi)	(72 hpi)	(96 hpi)
		Young, DMSO	41/45 (91)	41/45 (91)	41/45 (91)	39/45 (87)	31/45 (69)	26/45 (58)
		Young, TAK-981	43/46 (93)	36/46 (78)	30/46 (65)	27/46 (59)	25/46 (54)	24/46 (52)
		Aged, DMSO	36/45 (80)	34/45 (76)	33/45 (73)	28/45 (62)	15/45 (33)	14/45 (31)
		Aged, TAK-981	38/44 (86)	38/44 (86)	35/44 (80)	31/44 (70)	22/44 (50)	22/44 (50)
		Experiment3
		Condition	No. (%) of MII oocytes	No. (%) of zygotes	No. (%) of embryos developed to
					2-cell	4-8 cells	Morla	Blastocysts
					(24 hpi)	(48 hpi)	(72 hpi)	(96 hpi)
		Young, DMSO	17/22 (77)	17/22 (77)	17/22 (77)	16/22 (73)	16/22 (73)	16/22 (73)
		Young, TAK-981	23/28 (82)	20/28 (71)	19/28 (68)	18/28 (64)	16/28 (57)	13/28 (46)
		Aged, DMSO	40/56 (71)	37/56 (66)	28/56 (50)	25/56 (45)	17/56 (30)	17/56 (30)
		Aged, TAK-981	57/66 (86)	47/66 (71)	39/66 (59)	39/66 (59)	33/66 (50)	29/66 (44)
		Experiment4
		Condition	No. (%) of MII oocytes	No. (%) of zygotes	No. (%) of embryos developed to
					2-cell	4-8 cells	Morla	Blastocysts
					(24 hpi)	(48 hpi)	(72 hpi)	(96 hpi)
		Aged, DMSO	24/33 (73)	20/33 (61)	19/33 (58)	15/33 (45)	12/33 (36)	11/33 (33)
		Aged, TAK-981	25/31 (81)	24/31 (77)	22/31 (71)	19/31 (61)	16/31 (52)	15/31 (48)
