## Extended Data Table4 for "Defective HIRA driven chromatin maintenance underlies age related decline in oocyte quality"

### Sheet: Sheet1
		Extended Data Table 4| Information of antibodies
		Name	Dilution	Application
		Anti-SUMO-2/3 (18H8) (CST; 4971S)	1:300	IF
		Anti-SUMO-2/3 (18H8) (CST; 4971S)	1:1,000	WB
		Anti-SUMO-2/3 (18H8) (CST; 4971S)	1:300	PLA
		Anti-HIRA (active motif; 39557)	1:300	IF
		Anti-HIRA (active motif; 39557)	1:1,000	WB
		Anti-HIRA (active motif; 39557)	1:300	PLA
		Anti-HIRA (SIGMA; SAB1400286)	1:300	IF
		Anti-HIRA (SIGMA; SAB1400286)	1:300	PLA
		Anti-UBN1 (abcam; ab220945)	1:300	IF
		Anti-UBN1 (abcam; ab220945)	1:1,000	WB
		Anti-UBN1 (abcam; ab220945)	1:300	PLA
		Anti-CABIN1 (CST; 12660S)	1:300	IF
		Anti-CABIN1 (CST; 12660S)	1:1,000	WB
		Anti-CABIN1 (CST; 12660S)	1:300	PLA
		Anti-ASF1a (CST; 2990S)	1:300	IF
		Anti-ASF1a (CST; 2990S)	1:1,000	WB
		Anti-ASF1a (CST; 2990S)	1:300	PLA
		Anti-Flag M2 (SIGMA; B3111)	1:1,000	WB
		Anti-HA (CST; 3724S)	1:1,000	WB
		Anti-α-Tubulin (SIGMA; T9026)	1:1,000	WB
		Anti-GFP (abcam; ab5450)	1:300	IF
		Anti-GFP (abcam; ab5450)	1:1,000	WB
		Anti-GFP (abcam; ab5450)	1:300	PLA
		Anti-γH2AX (Millipore; 05-636)	1:300	IF
		Anti-H2AX (bcam; Ab11175)	1:300	IF
		Anti-mCherry (abcam; ab167453)	1:300	IF
		Anti-p53bp1 (CST; 4937S)	1:300	IF
		Alexa Fluor 568 donkey anti-mouse IgG (invitrogen; A10037)	1:300	IF
		Alexa Fluor 488 donkey anti-mouse IgG (invitrogen; A21202)	1:300	IF
		Alexa Fluor 568 donkey anti-Rabbit IgG (invitrogen; A10042)	1:300	IF
		Alexa Fluor 488 donkey anti-Goat IgG (invitrogen; A11055)	1:300	IF
		Anti-mouse IgG HRP conjugate (Invitrogen; A16011)	1:5,000	WB
		Anti-Rabbit IgG HRP conjugate (Invitrogen; 31460)	1:5,000	WB
		Anti-Goat IgG HRP conjugate (Invitrogen; A16005)	1:5,000	WB
