## Extended Data Table5 for "Defective HIRA driven chromatin maintenance underlies age related decline in oocyte quality"

### Sheet: Sheet1
	Extended Data Table 5| Accessible chromatin labelling buffer.
	Component	Final concentration	Supplier and catalogue number
	NEBuffer 2	1×	NEB, B7002S
	Nt.CviPII	2.5 U per reaction	NEB, R0626S
	DNA polymerase I	50 U per reaction	NEB, M0209S
	dATP	18 µM	NEB, N0440S
	Texas Red-5-dATP	6 µM	PerkinElmer, NEL471001EA
	5-methyl-dCTP	24 µM	NEB, N0356S
	dGTP	24 µM	NEB, N0442S
	dTTP	24 µM	NEB, N0443S
